# Alterations in neuronal physiology, development, and function associated with a common duplication of chromosome 15 involving *CHRNA7*

**DOI:** 10.1101/2020.01.28.922187

**Authors:** Kesavan Meganathan, Ramachandran Prakasam, Dustin Baldridge, Paul Gontarz, Bo Zhang, Fumihiko Urano, Azad Bonni, James E. Huettner, John N. Constantino, Kristen L. Kroll

## Abstract

**Background:** Copy number variants at chromosome 15q13.3 contribute to liability for multiple intellectual and developmental disabilities including Autism Spectrum Disorder (ASD). Individuals with duplications of this interval, which includes the gene *CHRNA7*, have multiple psychiatric disorders with widely variable penetrance. However, the basis of such differential affectation remains uncharacterized.

**Methods:** Induced pluripotent stem cell (iPSC) models were generated from two first degree relatives with the same 15q13.3 duplication, a boy with distinct features of autism and emotional dysregulation (the affected proband, AP) and his clinically unaffected mother (the UM). These models were compared to unrelated control subjects lacking this duplication (UC, male and female). iPSC-derived neural progenitors and cortical neuroids consisting of cortical excitatory and inhibitory neurons were used to model potential contributors to neuropsychiatric impairment.

**Results:** The AP-derived model uniquely exhibited disruptions of cellular physiology and neurodevelopment not observed in either the UM or the unrelated male and female controls. These included enhanced neural progenitor proliferation but impaired neuronal differentiation, maturation, and migration, and increased endoplasmic reticulum (ER) stress. Both the AP model’s neuronal migration deficit and elevated ER stress could be selectively rescued by different pharmacologic agents. Neuronal gene expression was also specifically dysregulated in the AP, including reduced expression of genes related to behavior, psychological disorders, neuritogenesis, neuronal migration, and WNT, axonal guidance, and GABA receptor signaling. Interestingly, the UM model exhibited upregulated expression of genes in many of these same pathways, by comparison with both the AP and UC models, suggesting that cell intrinsic molecular compensation could have contributed to the lack of neurodevelopmental phenotypes in the UM model. However, by contrast with the AP-specific neurodevelopmental phenotypes, both the AP- and UM-derived neurons exhibited shared alterations of neuronal function, including increased action potential firing and elevated cholinergic activity, consistent with increased homomeric CHRNA7 channel activity.

**Conclusion:** Together, these data define both affectation-specific phenotypes seen only in the AP, as well as abnormalities observed in both individuals with *CHRNA7* duplication, the AP and UM, but not in UC-derived neurons. This is, to our knowledge, the first study to use a human stem cell-based platform to study the basis of variable affectation in cases of 15q13.3 duplication at the cellular, molecular, and functional levels. This work suggests potential approaches for suppressing abnormal neurodevelopment or physiology that may contribute to severity of affectation. Some of these AP-specific neurodevelopmental anomalies, or the functional anomalies observed in both 15q13.3 duplication carriers (the AP and UM), could also contribute to the variable phenotypic penetrance seen in other individuals with 15q13.3 duplication.
