## Supplemental Table S1 for "Alterations in neuronal physiology, development, and function associated with a common duplication of chromosome 15 involving *CHRNA7*"

### Sheet: A_Antibodies
Supplemental Table S1-A. Antibodies used for Immunocytochemistry
Antibodies	Dilutions used	Company name	Source
DLX2	1 in 200	Millipore	Rabbit
Ki-67	1 in 200	Thermo Scientific	Rabbit
TBR-1	1 in 100	Abcam	Rabbit
PAX6	1 in 100	DSHB	Mouse
MAP2	1 in 300	Sigma	Mouse
SOX1	1 in 200	R and D Sysytems	Goat
VGAT	1 in 200	Synaptic Systems	Mouse
VGLUT	1 in 100	Synaptic Systems	Rabbit
Alexa Flour 488	1 in 1000	Thermo Scientific	Donkey
Alexa Flour 555	1 in 1000	Thermo Scientific	Donkey
Alexa Flour 647	1 in 1000	Thermo Scientific	Donkey

### Sheet: B_ICC cell count
Supplemental Table S1-B. Quantification of Ki67 ICC and neurite length
		UC-M		UM		AP
Figure No.	Target protein name	No. Ki67+	Total	No. Ki67+	Total	No. Ki67+	Total
Figure 2F	KI67	358	3515	486	3883	635	2762
Figure 3D´	for neurite length, total number of neurons used for quantitation, based upon #s of DAPI-expressing nuclei	N/A	2585	N/A	3097	N/A	2715

### Sheet: C_Clones
Supplemental Table S1-C. Biological replicates and clones used for each panel
	Number of biological replicates and clones used
Figure number	Replicate 1	Replicate 2	Replicate 3	Replicate 4	Replicate 5	Replicate 6	Replicate 7		Total number of replicates
Figure 1B	Clone 1_cExNPC/cINNPC	Clone 1_cExNPC/cINNPC	Clone 3_cExNPC/cINNPC	Clone 3_cExNPC/cINNPC					4 Replicates
Figure 1C	Clone 1	Clone 1	Clone 1	Clone 1	Clone 3	Clone 3	Clone 3		7 Replicates
Figure 1D	Clone 1	Clone 1	Clone 1	Clone 3	Clone 3	Clone 3	Clone 3		7 Replicates
Figure 1F	Clone 1	Clone 1	Clone 1	Clone 1	Clone 3	Clone 3	Clone 3		7 Replicates
Figure 1G	Clone 1	Clone 1	Clone 1	Clone 3	Clone 3	Clone 3	Clone 3		7 Replicates
Figure 2B-D	Clone 1	Clone 3							2 Replicates
Figure 2E	Clone 1	Clone 1	Clone 3	Clone 3					4 Replicates
Figure 2F	Clone 1	Clone 1	Clone 1	Clone 1					4 Replicates
Figure 3C	Clone 1	Clone 1	Clone 1	Clone 3	Clone 3	Clone 3	Clone 3		7 Replicates
Figure 3D and 3D'	Clone 1	Clone 3	Clone 3						3 Replicates
Figure 3E, 3E' and 3E''	Clone 1	Clone 1	Clone 3	Clone 3					4 Replicates
Figure 4A-4H	Clone 1	Clone 1	Clone 1	Clone 1					4 Replicates
Figure 5C- 5E	Clone 1	Clone 1	Clone 1	Clone 1	Clone 3	Clone 3			6 Replicates
Figure 6A-6B	Clone 1	Clone 1	Clone 1	Clone 1					3 Replicates
Figure 6C	Clone 1	Clone 1	Clone 1	Clone 3					4 Replicates
Figure 6D	Clone 1	Clone 1	Clone 1	Clone 3					3 Replicates
Figure 7A	Clone 1	Clone 3	Clone 3						3 Replicates
Figure 7B-7F	Clone 1	Clone 3	Clone 3						3 Replicates
Figure 8A-8H	Clone 1	Clone 3	Clone 3						3 Replicates
S. Fig 2A-2C	Representative images from Clone1
S. Fig 3A-3B	Clone 1	Clone 1	Clone 1	Clone 3	Clone 3	Clone 3			6 Replicates
S. Fig 4A-4G	Clone 1	Clone 1	Clone 1	Clone 1					4 Replicates
S. Fig 5A-5F	Clone 1	Clone 1	Clone 1	Clone 1					4 Replicates
S. Fig 6A	Clone 1	Clone 1	Clone 1	Clone 1					4 Replicates
S. Fig 6B	Clone 3	Clone 3	Clone 3						3 Replicates
S. Fig 7B	Representative images from Clone1
All experiments involving the UC-M or UC-F used one clonal line
