## Supplemental Table S6 for "Alterations in neuronal physiology, development, and function associated with a common duplication of chromosome 15 involving *CHRNA7*"

### Sheet: Sheet1
Supplemental Table S6
A. ALL CELLS	units	UC-M	SEM	count		AP	SEM	count		UM	SEM	count		Significantly Different 2-WAY ANOVA (UC-M:AP:UM vs cExN:cIN)		All cExN	SEM	count	Significantly Different 2-WAY ANOVA (UC-M:AP:UM vs cExN:cIN)	ALL cIN	SEM	count
Resting Potential	mV	-62.6362	0.706658	33		-61.9364	0.747984	32		-62.4442	0.396317	33		n.s.		-62.2954	0.573094	50	n.s.	-62.3927	0.447491	48
Cell Capacitance	pF	21.176	1.40354	40		25.5895	1.72335	43		52.6772	3.02371	52		UM		35.9199	2.63912	71	n.s.	33.3795	2.51685	64
Input Resistance	Gohms	0.870507	0.0727678	40		1.11937	0.0822927	43		0.631544	0.0504245	52		ALL 3		0.786608	0.0587766	71		0.93663	0.0608247	64
Rheobase	pA	38.75	6.56082	32		13.5484	1.41409	31		34.0909	7.5172	33		AP		34.0625	6.2874	48	n.s.	23.9583	3.2547	48
1st Spike Threshold	mV	-34.2425	0.930935	32		-37.6592	0.839998	31		-38.4413	0.895133	33		UC-M		-36.4161	0.680828	48	n.s.	-37.1622	0.848456	48
1st Spike Amplitude	mV	21.5392	2.92819	32		21.5886	3.21459	31		30.2119	2.77532	33		UM		26.7942	2.45914	48	n.s.	22.2786	2.46763	48
1st Spike Half-Width	msec	4.7	0.416252	32		5.96774	0.732155	31		3.73333	0.322504	33		AP		4.54583	0.425067	48	n.s.	5.00833	0.445414	48
Maximum # of Spikes	spikes	4.96875	0.73573	32		4.80645	0.581839	31		6.81818	0.629837	33		UM		6	0.610197	48	n.s.	5.10417	0.467223	48
Maximum 1st Frequency	Hz	20.1001	1.7632	22		16.2817	0.875268	25		15.3308	0.892352	31		UC-M		17.7305	0.76873	38	n.s.	16.2684	1.15322	40
Maximum Instantaneous Freq	Hz	15.2357	0.898367	17		13.3169	0.832586	24		12.4278	0.710708	30		n.s.		14.0778	0.652076	34	n.s.	12.7783	0.682481	37
Vm for peak I Na	mV	-20.2162	1.41163	37		-21.7	1.21434	40		-24.25	1.29596	48		n.s.		-23.6364	0.991252	66		-20.678	1.16104	59
I Na Peak	pA	-1353.52	125.758	37		-1566.55	174.47	40		-2511.88	254.982	48		UM		-2039.12	197.231	66	n.s.	-1673.4	150.498	59
I Na Peak / Capacitance	pA/pF	-68.8714	7.07753	37		-61.2349	5.95435	40		-50.8888	5.10795	48		n.s.		-61.4468	4.71242	66	n.s.	-57.3696	5.18607	59
I Na at 0 mV	pA	-819.929	86.5342	33		-954.383	98.4694	40		-1777.06	160.035	45		UM		-1281.3	130.219	63	n.s.	-1172.34	99.1819	55
I K at 0 mV	pA	240.573	23.4266	33		195.302	18.1833	40		415.558	34.4065	45		UM		284.824	20.2201	63	n.s.	300.131	31.6957	55
I Na 0 / Capacitance	pA/pF	-43.784	5.89794	33		-38.091	3.59842	40		-36.3126	3.25961	45		n.s.		-38.1167	3.0579	63	n.s.	-40.0222	3.78076	55
I K 0 / Capacitance	pA/pF	12.1002	1.08025	33		8.08241	0.750943	40		8.39863	0.715136	45		UC-M		9.10241	0.643503	63	n.s.	9.58345	0.790277	55
Area under ACh response	pA*msec	-108639	32282.9	35		-14986.5	3293.72	40		-31615.6	4735.74	39		UC-M		-37743.1	6919.77	62	n.s.	-63360.7	21911.3	52
Area under Choline response	pA*msec	-10667.8	3099.51	18		-11286.5	2877.7	16		-16106.8	3003.19	25		n.s.		-15259.6	2710.94	31	n.s.	-10793.8	2180.83	28
ACh response / Choline response		13.6664	4.32557	15		2.12569	0.534782	16		2.23213	0.29717	19		UC-M		4.51346	1.59425	27	n.s.	6.93711	2.65078	23
B. Excitatory neurons (cExNs)	units	UC-M	SEM	count		AP	SEM	count		UM	SEM	count		Significantly Different 1-WAY ANOVA (UC-M:AP:UM)
Resting Potential	mV	-62.5412	1.11843	17		-61.8275	1.19002	17		-62.5313	0.55377	16		n.s.
Cell Capacitance	pF	22.77	2.10665	21		25.9432	2.41031	25		55.4736	4.72127	22		UM
Input Resistance	Gohms	0.77441	0.0979348	21		1.05378	0.112056	25		0.52968	0.0601324	25		AP v UM
Rheobase	pA	43.75	11.25	16		14.6875	2.01395	16		43.75	14.2632	16		AP
1st Spike Threshold	mV	-33.2862	1.26214	16		-37.4778	1.09738	16		-38.4844	0.739267	16		UC-M
1st Spike Amplitude	mV	24.9206	3.9843	16		20.0331	5.0051	16		35.4289	2.769	16		AP v UM
1st Spike Half-Width	msec	4.21875	0.290577	16		6.18125	1.11856	16		3.2375	0.251475	16		UM
Maximum # of Spikes	spikes	5.375	1.20718	16		5.5	0.957427	16		7.125	0.999479	16		n.s.
Maximum 1st Frequency	1st freq	19.1232	1.56209	12		16.7414	1.05829	12		17.3846	1.33475	14		n.s.
Maximum Instantaneous Freq	freq Hz	15.0142	1.66584	8		14.6198	1.0681	12		13.0783	0.897372	14		n.s.
Vm for peak I Na	mV	-21.4	2.03703	20		-22.7826	1.26828	23		-26.4348	1.73755	23		n.s.
I Na Peak	pA	-1374.81	191.428	20		-1746.49	278.204	23		-2909.41	411.247	23		UM
I Na Peak / Capacitance	pA/pF	-64.7672	7.93813	20		-66.2674	9.42192	23		-53.739	6.92733	23		n.s.
I Na at 0 mV	pA	-772.425	107.236	18		-1038.89	156.369	23		-1951.08	273.113	22		UM
I K at 0 mV	pA	232.098	24.7014	18		229.454	28.1462	23		385.851	37.9196	22		UM
I Na 0 / Capacitance	pA/pF	-36.6323	4.66551	18		-40.3376	5.67545	23		-37.0094	5.38249	22		n.s.
I K 0 / Capacitance	pA/pF	10.966	1.20289	18		9.43592	1.15423	23		7.22898	0.880641	22		n.s.
Area under ACh response	pA*msec	-58637.2	19892.5	19		-14152.7	2536.1	23		-45022.5	7318.32	20		AP v UC-M
Area under Choline response	pA*msec	-5897.85	2313.57	9		-13886.5	4576.9	9		-22691.3	4680.42	13		UC-M v UM
ACh response / Choline response		10.2384	5.7629	7		2.60603	0.881532	9		2.43097	0.46253	11		UC-M
C. Inhibitory neurons (cINs)	units	UC-M	SEM	count		AP	SEM	count		UM	SEM	count		Significantly Different 1-WAY ANOVA (UC-M:AP:UM)
Resting Potential	mV	-62.7371	0.882171	16		-62.0599	0.898098	15		-62.3622	0.58167	17		n.s.
Cell Capacitance	pF	19.4142	1.79082	19		25.0983	2.47236	18		48.7278	4.00734	27		UM
Input Resistance	Gohms	0.976721	0.105739	19		1.21046	0.120451	18		0.725863	0.0761792	27		AP v UM
Rheobase	pA	33.75	6.92971	16		12.3333	2.00396	15		25	5.40629	17		n.s.
1st Spike Threshold	mV	-35.1988	1.36645	16		-37.8528	1.32035	15		-38.4007	1.62122	17		n.s.
1st Spike Amplitude	mV	18.1579	4.24751	16		23.2478	4.09296	15		25.3018	4.47552	17		n.s.
1st Spike Half-Width	msec	5.18125	0.775146	16		5.74	0.967904	15		4.2	0.56562	17		n.s.
Maximum # of Spikes	spikes	4.5625	0.870674	16		4.06667	0.613085	15		6.52941	0.804937	17		n.s.
Maximum 1st Frequency	1st freq	21.2723	3.47853	10		15.8573	1.4027	13		13.6394	1.06519	17		UC-M v UM
Maximum Instantaneous Freq	freq Hz	15.4327	0.938212	9		12.0139	1.20388	12		11.8585	1.08354	16		n.s.
Vm for peak I Na	mV	-18.8235	1.93314	17		-20.2353	2.28732	17		-22.24	1.84868	25		n.s.
I Na Peak	pA	-1328.49	161.802	17		-1323.1	155.427	17		-2146.14	300.333	25		n.s.
I Na Peak / Capacitance	pA/pF	-73.6999	12.4327	17		-54.4262	5.75835	17		-48.2666	7.55215	25		n.s.
I Na at 0 mV	pA	-876.933	143.083	15		-840.045	93.2918	17		-1610.6	171.862	23		UM
I K at 0 mV	pA	250.744	43.0938	15		149.097	13.8012	17		443.974	56.9593	23		UM
I Na 0 / Capacitance	pA/pF	-52.366	11.5568	15		-35.0514	3.65217	17		-35.646	3.8837	23		n.s.
I K 0 / Capacitance	pA/pF	13.4612	1.87537	15		6.25119	0.625593	17		9.51743	1.08478	23		AP v UC-M
Area under ACh response	pA*msec	-168016	64580.6	16		-16114.5	7079.31	17		-17503.1	4012.48	19		n.s.
Area under Choline response	pA*msec	-15437.8	5457.92	9		-7943.6	2845.83	7		-8973.52	2492.25	12		n.s.
ACh response / Choline response		16.6659	6.51936	8		1.5081	0.434807	7		1.95873	0.317251	8		UC-M
